# Herpesvirus infection reduces Pol II occupancy of host promoters but spares viral promoters

**DOI:** 10.1101/585984

**Authors:** Ella N Hartenian, Britt A Glaunsinger

## Abstract

In mammalian cells, widespread acceleration of cytoplasmic mRNA degradation is linked to impaired RNA polymerase II (Pol II) transcription. This mRNA decay-induced transcriptional repression occurs during infection with gammaherpesviruses including Kaposi’s sarcoma-associated herpesvirus (KSHV) and murine gammaherpesvirus 68 (MHV68), which encode an mRNA endonuclease that initiates widespread RNA decay. Here, we show that MHV68-induced mRNA decay leads to a genome-wide reduction of Pol II occupancy at mammalian promoters. Viral genes, despite the fact that they require Pol II for transcription, escape this transcriptional repression. Protection is not governed by viral promoter sequences; instead, location on the viral genome is both necessary and sufficient to escape the transcriptional repression effects of mRNA decay. We hypothesize that the ability to escape from transcriptional repression is linked to the localization of viral DNA in replication compartments, providing a means for these viruses to counteract decay-induced viral transcript loss.
