## Supplementary material for "Herpesvirus infection reduces Pol II occupancy of host promoters but spares viral promoters": Supp Table 1

### Sheet: Sheet1
Transcript	Annotation	avg mock	avg MHV68	avg R443I
NM_080285	Cttnbp2	1.92058	4.95775	2.00268			Additional information:
NM_010195	Lgr5	1.77675	4.6375	2.9225
NM_019444	Ramp2	2.96728	5.68637	1.76023			Average tags at promoters (-200, +50) for mock, MHV68 and R443I MHV68 infection, normalized to input control and then averaged across replicate ChIP-seq experiments. Promoters had to have signal in MHV68 condition in both replicates. This lists loci with a higher signal in MHV68 as compared to mock
NM_028897	Mei1	2.5055	5.19092	3.518
NM_008449	Kif5c	1.92084	4.53426	1.7
NM_008269	Hoxb6	1.85334	4.16553	1.94247
NM_053091	Cox4i2	2.00698	4.249	2.64468
NM_033373	Krt23	1.837	3.98368	3.45065
NM_001276679	Syt6	2.76738	4.78037	2.57344
NM_001081306	Ptprz1	1.58482	3.53475	1.86646
NM_001081160	Mdga1	3.40089	5.31091	1.39605
NM_011144	Ppara	2.18195	4.0595	1.13624
NM_001081263	Slc44a5	2.16096	3.9995	2.90282
NM_172912	Abcc12	2.63182	4.3577	0.552076
NM_029116	Kbtbd11	2.24309	3.95925	1.0822
NM_013530	Gnb3	1.88884	3.58878	1.51306
NM_033217	Ngfr	2.05423	3.67621	1.52877
NR_045438	Mospd4	1.62341	3.22005	2.09794
NM_001081652	Nacad	1.97739	3.54306	0.883391
NM_013708	Nr2e3	1.61382	3.17759	0.660097
NM_001037724	Adcy7	2.20141	3.75016	1.20009
NM_177123	Spef2	2.60286	4.0654	2.93973
NR_039567	Mir5107	2.07366	3.53558	1.83896
NM_001001334	Spag6	2.6143	4.04228	2.07767
NM_145129	Chrna3	2.74546	4.1431	3.26704
NM_001317126	Hrh1	1.9825	3.37395	2.16803
NM_001099632	Rnf39	3.4905	4.84837	2.35584
NM_024223	Crip2	2.27911	3.61212	1.33807
NR_105910	Mir6945	2.3105	3.64319	2.0867
NM_001177674	Gpr68	1.95179	3.24422	1.97591
NM_009527	Wnt7a	1.88884	3.17759	0.830044
NM_001143765	Syce1	2.20227	3.48156	1.02267
NM_001079908	Fgfr1	1.64871	2.87751	1.96861
NM_019696	Cpxm1	2.128	3.34967	1.31827
NM_013500	Hapln1	1.54657	2.7555	1.164
NM_181418	Ushbp1	1.54568	2.75077	1.14525
NM_010425	Foxd3	2.201	3.40502	1.89632
NM_138945	Pou4f3	2.00727	3.19514	0.485792
NR_105905	Mir6940	2.15999	3.32795	1.20173
NM_008535	Lyl1	2.50293	3.6656	1.73035
NM_198650	Slc22a20	3.16309	4.31059	1.2614
NM_028186	Nkd2	1.54657	2.6748	1.46929
NM_019717	Atl2	2.16261	3.28805	1.17007
NM_024449	Sost	2.01563	3.1273	4.57925
NM_153400	P2rx2	1.7395	2.85068	0.654
NM_033610	Sncb	2.81024	3.9165	2.5093
NM_001040611	Peg10	2.93303	4.03561	2.9562
NM_199056	Ippk	1.8117	2.90509	3.18421
NM_026125	Fam132a	1.88884	2.95109	1.01349
NM_009802	Car6	2.04217	3.10285	1.87496
NM_010947	Ntn3	2.08942	3.14955	1.52366
NM_001114662	Mfsd4a	2.35499	3.4025	1.28526
NM_173030	Galnt13	1.69992	2.74347	2.223
NM_013615	Odf2	1.68883	2.72101	1.32285
NM_025806	Plbd1	2.43723	3.45851	1.81753
NM_009233	Sox1	4.1965	5.2155	4.45537

### Sheet: Sheet2
Transcript	Annotation	avg mock	avr MHV68	avg R443I
NM_019444	Ramp2	2.96728	5.68637	1.76023			Additional information:
NM_001081160	Mdga1	3.40089	5.31091	1.39605
NM_172912	Abcc12	2.63182	4.3577	0.552076			Average tags at promoters (-200, +50) for mock, MHV68 and R443I MHV68 infection, normalized to input control and then averaged across replicate ChIP-seq experiments. Promoters had to have signal in MHV68 condition in both replicates. This lists loci with a higher signal in MHV68 as compared to R443I.
NM_008285	Hrh1	3.86504	4.04228	0.57349
NM_198650	Slc22a20	3.16309	4.31059	1.2614
NM_001166250	Mgll	3.78903	4.32716	1.3289
NM_001297612	Mylk3	2.89879	3.85072	0.87611
NM_080285	Cttnbp2	1.92058	4.95775	2.00268
NM_011144	Ppara	2.18195	4.0595	1.13624
NM_029116	Kbtbd11	2.24309	3.95925	1.0822
NM_177230	Ccdc158	2.96217	3.81528	0.946329
NM_008449	Kif5c	1.92084	4.53426	1.7
NM_138945	Pou4f3	2.00727	3.19514	0.485792
NM_001037809	Cdh3	3.15608	3.819	1.11112
NM_001081652	Nacad	1.97739	3.54306	0.883391
NM_175140	Chst8	2.70306	3.58878	0.949557
NM_001037724	Adcy7	2.20141	3.75016	1.20009
NM_013708	Nr2e3	1.61382	3.17759	0.660097
NR_040309	2310069G16Rik	3.63118	4.04663	1.55101
NM_001099632	Rnf39	3.4905	4.84837	2.35584
NR_045393	2010010A06Rik	2.55575	2.9437	0.460667
NM_001143765	Syce1	2.20227	3.48156	1.02267
NM_001163695	4932438H23Rik	2.74438	3.30418	0.865753
NM_028905	4932438H23Rik	2.74438	3.30418	0.865753
NM_001256318	LOC666331	2.54482	2.95109	0.530079
NM_026571	Lhfpl5	6.05542	3.92744	1.5236
NM_001142732	Ttll3	2.74132	2.98216	0.600006
NM_013531	Gnb4	2.59177	3.35089	0.976709
NM_009527	Wnt7a	1.88884	3.17759	0.830044
NR_045394	2010010A06Rik	2.47925	2.81527	0.497703
NM_183097	1700067K01Rik	3.61255	3.53068	1.22202
NM_175520	Hcar1	2.16625	2.8208	0.530036
NM_207203	Prr36	5.35338	5.33378	3.04801
NM_024223	Crip2	2.27911	3.61212	1.33807
NM_183424	Qrfp	2.23271	3.22034	0.963506
NM_176922	Itga11	3.7774	3.53068	1.28818
NM_008269	Hoxb6	1.85334	4.16553	1.94247
NM_001276679	Syt6	2.76738	4.78037	2.57344
NM_153400	P2rx2	1.7395	2.85068	0.654
NM_029357	Pcdh1	2.34857	2.82633	0.645525
NM_010706	Lgals4	2.06129	2.82054	0.644265
NM_026290	Armc12	2.70256	3.1395	0.964765
NM_134094	Ncald	3.20335	3.24623	1.08247
NM_009885	Cel	2.2724	3.10993	0.954959
NR_029741	Mir24-2	3.053	3.65677	1.50921
NM_033217	Ngfr	2.05423	3.67621	1.52877
NM_029936	Ddx10	2.89655	2.876	0.738818
NR_105905	Mir6940	2.15999	3.32795	1.20173
NM_019717	Atl2	2.16261	3.28805	1.17007
NM_001114662	Mfsd4a	2.35499	3.4025	1.28526
NM_011862	Pacsin2	2.01291	2.52038	0.413999
NM_013530	Gnb3	1.88884	3.58878	1.51306
NM_013607	Myh11	1.654	2.52377	0.460239
NM_019696	Cpxm1	2.128	3.34967	1.31827
NM_029906	9530003J23Rik	1.73426	2.38205	0.368051
NM_001164833	P2rx2	1.7395	2.66664	0.654
NM_029911	Kcnk10	1.54568	2.1965	0.184248
NR_136924	Gm30551	1.74068	2.45181	0.460239
NM_001277892	Fkbp6	3.00987	3.17759	1.20173
NM_001001334	Spag6	2.6143	4.04228	2.07767
NM_146050	Oit1	1.7635	2.6495	0.688292
NM_025557	Pcp4l1	2.65572	2.89314	0.933774
NM_001285472	Tbx1	2.43723	2.74347	0.784304
NM_025276	Evpl	3.11325	2.91997	0.968851
NM_172426	Slc24a2	2.00641	2.55652	0.613274
NM_026125	Fam132a	1.88884	2.95109	1.01349
NM_008535	Lyl1	2.50293	3.6656	1.73035
NM_030728	Cemip	2.29584	2.483	0.551882
NM_001033292	Espnl	2.20756	2.43451	0.508328
NM_028275	1700112E06Rik	2.74438	3.30418	1.38037
NM_080461	Zfp358	5.04621	3.01271	1.08953
NM_001111063	Comt	2.81028	2.79323	0.872564
NM_027861	Brox	1.96533	2.09995	0.184018
NM_013637	Prm1	2.89796	2.99355	1.10873
NM_001161775	Myh11	1.654	2.33973	0.460239
NM_001162929	Pom121l2	1.81199	2.3995	0.530079
NM_011139	Pou2f3	2.04975	2.92815	1.06033
NM_009001	Rab3a	2.04217	2.45784	0.596441
NM_001145100	Btbd18	3.12217	3.00815	1.14879
NM_008770	Cldn11	3.31667	3.35089	1.51145
NM_153157	Olfm3	2.19499	2.77454	0.937503
NM_018865	Wisp1	2.46032	3.019	1.18441
NR_029571	Mir185	2.9424	2.53637	0.706827
NM_011773	Slc30a3	2.20756	2.7925	0.964362
NM_008674	Nat3	1.9765	2.09971	0.276214
NR_033430	Gm2694	3.44602	2.18911	0.367964
NM_001159418	Irf9	2.21811	2.18242	0.368051
NM_027132	Otop3	3.6888	2.82859	1.02149
NR_105989	Mir7022	2.2625	2.24471	0.45639
NM_016851	Irf6	2.70625	3.67791	1.89182
NM_015764	Greb1	1.73308	2.06214	0.294316
NM_001162928	Pom121l2	1.81199	2.173	0.407424
NM_031880	Tnk1	1.93043	2.45207	0.692115
NM_015802	Dlc1	3.70308	3.8425	2.08663
NM_001308352	Pparg	1.77675	2.256	0.504599
NM_001252292	Mest	4.69349	3.28891	1.54395
NM_001039557	Mroh8	1.98136	2.75513	1.01417
NM_022030	Sv2a	2.54608	3.1277	1.40607
NM_001347647	Otop3	3.6888	2.74123	1.02149
NM_030101	Pgpep1l	1.7635	2.13657	0.419711
NM_010195	Lgr5	1.77675	4.6375	2.9225
NR_045172	2610316D01Rik	3.25073	2.89314	1.17837
NR_039567	Mir5107	2.07366	3.53558	1.83896
NR_033779	Snord116l2	2.83242	3.12014	1.42359
NR_002895	Snord116	3.07403	3.12014	1.42359
NM_001013802	Macrod2	2.07952	2.66664	0.972176
NM_001014397	Zfp985	4.43263	2.32113	0.627137
NM_001172099	Cuedc1	1.96533	2.88916	1.19813
NM_011747	Zfp13	2.46062	2.05138	0.367921
NM_030682	Tlr1	1.73308	2.33589	0.654
NM_029587	1700012A03Rik	2.37169	2.00486	0.324065
NM_028897	Mei1	2.5055	5.19092	3.518
NR_033566	AI507597	3.20441	3.32795	1.65541
NM_008856	Prkch	2.219	2.48196	0.811119
NM_001081306	Ptprz1	1.58482	3.53475	1.86646
NM_001286743	Pacsin1	2.34527	2.26713	0.608376
NM_001253831	Atp2c1	2.37169	2.2982	0.642519
NM_001256057	Krtap16-1	4.43232	2.50512	0.853985
NM_025806	Plbd1	2.43723	3.45851	1.81753
NM_010947	Ntn3	2.08942	3.14955	1.52366
NM_026690	Aspdh	2.54543	2.3395	0.71419
NM_009971	Csf3	4.17149	3.43027	1.818
NM_177708	Rtn4rl1	5.31136	2.9425	1.33602
NM_181418	Ushbp1	1.54568	2.75077	1.14525
NM_053091	Cox4i2	2.00698	4.249	2.64468
NM_016749	Mybph	2.53439	2.2795	0.676271
NM_138942	Dbh	1.873	2.75513	1.15235
NM_008969	Ptgs1	2.22723	2.89314	1.29247
NM_001289701	Pde4dip	2.66811	1.98945	0.394271
NM_001285826	Ppil3	3.45514	1.68641	0.0921886
NM_013500	Hapln1	1.54657	2.7555	1.164
NM_175329	Chchd10	2.89796	1.65215	0.0614447
NR_033454	Gm5095	2.76688	2.37474	0.7845
NM_007632	Ccnd3	2.42357	1.95671	0.367921
NM_026797	Dbndd2	3.2825	2.88215	1.30549
NM_213730	Krt39	4.80419	2.93546	1.36841
NM_133746	Calhm2	1.873	2.53117	0.968493
NM_033321	P2rx5	2.16261	2.81422	1.25427
NM_020510	Fzd2	5.92567	3.03565	1.47613
NR_105910	Mir6945	2.3105	3.64319	2.0867
NM_027472	5730455P16Rik	2.03761	2.23982	0.688395
NM_001099631	Sh2d5	2.58613	3.11219	1.56113
NM_027907	Etnppl	2.62072	3.47028	1.92576
NM_019959	C1qtnf1	3.14799	3.71537	2.17243
NM_008261	Hnf4a	2.85664	2.85068	1.32489
NM_001311147	4930402H24Rik	3.62342	1.81321	0.289146
NM_007857	Dhh	2.32557	2.19685	0.684458
NM_010425	Foxd3	2.201	3.40502	1.89632
NM_007648	Cd3e	2.7245	1.87534	0.367792
NM_007673	Cdx2	1.61364	2.13657	0.630866
NM_007876	Dpep1	1.873	2.3233	0.8435
NM_022328	Mllt1	2.28058	2.603	1.12651
NM_001164634	Slc22a8	2.2844	3.06155	1.58825
NM_016751	Clec4f	3.40431	2.37538	0.920127
NM_175692	Snhg11	3.93097	3.5095	2.05509
NM_001199301	Cacng5	5.04662	2.46564	1.01349
NM_198030	Hsd17b13	1.92008	1.9695	0.523
NM_133657	Cyp2a12	1.7395	2.18242	0.736101
NM_011756	Zfp36	3.45812	2.33589	0.890845
NR_105859	Mir3473e	2.50856	1.50626	0.0614447
NM_011299	Rps6ka2	2.00727	2.45194	1.01044
NM_139310	Otoa	2.41332	1.50908	0.0735791
NM_009067	Ralbp1	1.93607	1.61379	0.181637
NM_001081151	Gan	2.62072	2.60855	1.177
NM_177905	Piwil4	1.73426	2.66664	1.24033
NM_145837	Il17d	2.82195	2.48288	1.06017
NM_001033872	Smagp	2.81024	2.70846	1.28818
NM_029859	Ccdc183	3.49235	2.24495	0.824982
NM_138655	Tmc2	2.00641	2.87751	1.46698
NM_033610	Sncb	2.81024	3.9165	2.5093
NR_030486	Mir705	2.3475	2.05138	0.644265
NM_023898	Pde6h	1.73308	1.6446	0.24531
NM_013615	Odf2	1.68883	2.72101	1.32285
NM_001081089	Gpat2	2.20741	1.86658	0.468751
NM_028216	Psca	2.13107	2.5498	1.15418
NM_177351	Hykk	2.95864	2.1355	0.746441
NM_152806	Ddx17	1.7675	1.933	0.552064
NM_022321	Parvg	2.21811	2.86858	1.48842
NM_001290641	Dab2ip	3.94271	2.65044	1.2737
NR_046185	Gm16294	2.28365	2.14605	0.7845
NM_145976	Tifab	2.36125	2.053	0.691986
NM_008087	Gas2	2.18202	2.23134	0.871039
NM_145636	Il27	2.62072	2.77454	1.42388
NM_001243305	Ncmap	2.31356	1.62284	0.272553
NM_001168498	Ncmap	2.31356	1.62284	0.272553
NM_201387	Plec	2.65493	2.26915	0.921965
NM_001114124	Dab2ip	3.94271	2.65044	1.31056
NM_001008424	Cdsn	3.0765	2.26713	0.934968
NR_028259	4932414J04Rik	2.04783	1.37625	0.0460781
NM_022428	Irx6	4.1965	3.17759	1.84782
NM_001312903	Ptch2	2.76688	2.95772	1.6284
NM_174992	Smagp	2.81024	2.70846	1.38037
NM_011463	Spink4	1.85283	1.69565	0.367792
NM_026647	Zdhhc21	8.34334	2.42451	1.1009
NM_025783	Chmp3	2.00641	1.55982	0.236583
NM_001290634	Ugp2	1.7395	2.19801	0.875947
NM_026495	Nacc2	3.43527	1.71865	0.398656
NM_177191	Sycp2	3.91587	2.24471	0.934765
NM_009396	Tnfaip2	3.17464	1.85955	0.552064
NM_198048	Prx	2.35499	1.76488	0.460239
NM_183282	Actl9	2.27911	1.45034	0.147158
NR_106043	Mir7075	2.67342	1.89032	0.591523
NM_024441	Hspb2	2.82709	1.66675	0.367964
NR_045467	1700092C02Rik	1.9765	1.54374	0.24531
NM_001034872	Gm853	2.89796	1.6438	0.346214
NR_003283	Rab11fip4os1	2.04783	1.51801	0.223559
NM_145922	Kcnc4	2.65655	3.05909	1.76922
NM_001164485	Fam170b	1.97739	2.42875	1.1451
NM_001286995	Gpr160	4.12587	2.52009	1.23973
NM_026604	Fam135a	2.65655	1.82133	0.549532
NM_177762	Aak1	2.32643	1.59377	0.322019
NM_001290802	Cd37	2.04783	2.48196	1.21221
NM_001177674	Gpr68	1.95179	3.24422	1.97591
NM_001289528	Ankib1	3.16484	1.66023	0.394271
NM_145539	Tm4sf4	2.00727	1.88673	0.624148
NM_025487	Krt88	2.43723	2.00666	0.748963
NM_153795	Fermt3	2.83242	2.01261	0.758568
NM_016893	Fut8	1.76651	1.52671	0.276214
NM_172868	Palm2	1.93577	2.93546	1.687
NR_040426	Rbakdn	2.40241	2.48196	1.24763
NM_001025568	Pde1c	3.26932	2.70846	1.47649
NM_001277980	Tmem247	2.49908	2.24471	1.01602
NM_009802	Car6	2.04217	3.10285	1.87496
NM_001101546	Tmem233	1.88784	2.24321	1.01602
NM_001081320	Cyb561d1	2.37649	1.53337	0.306754
NM_001001452	Tas2r143	1.7635	1.71372	0.490619
NM_009372	Tgif1	2.26992	1.95671	0.735584
NM_023304	Fgf22	1.81199	2.29641	1.07754
NR_040529	Gm13807	2.04783	1.58316	0.367792
NM_146227	Prss50	2.99442	3.68323	2.4715
NM_153419	Grwd1	2.35499	1.71605	0.508083
NM_011033	Pabpc2	3.84863	2.21968	1.01232
NM_001317126	Hrh1	1.9825	3.37395	2.16803
NM_028186	Nkd2	1.54657	2.6748	1.46929
NM_001347535	Nkd2	1.54657	2.6748	1.46929
NM_017399	Fabp1	2.22723	1.7065	0.508312
NM_009951	Igf2bp1	2.92132	2.28164	1.08968
NM_008725	Nppa	2.65572	1.82133	0.63076
NM_198665	A330070K13Rik	2.18202	1.8984	0.713
NM_001029979	Safb2	1.88463	1.58316	0.404602
NR_039572	Mir5112	2.35499	2.11323	0.937339
NM_170592	Ntmt1	2.80499	1.5395	0.367921
NM_001317722	Col11a2	2.8186	3.05922	1.8984
NM_009926	Col11a2	2.8186	3.05922	1.8984
NR_131190	Munc	2.50214	1.683	0.523
NM_001112798	Slc8a1	2.04783	1.8984	0.738818
NM_011406	Slc8a1	2.04783	1.8984	0.738818
NM_001286684	Slc8a1	2.04783	1.8984	0.738818
NR_104580	Slc8a1	2.04783	1.8984	0.738818
NM_001310083	Gnas	4.3759	3.00548	1.84764
NR_030683	Gm14207	2.89879	2.62418	1.469
NM_001347452	Zfp384	2.04783	1.3365	0.184025
NM_007498	Atf3	2.2791	2.00602	0.858583
NM_033567	Cecr6	2.2378	2.25546	1.10837
NM_025559	Mien1	2.16096	1.76836	0.62406
NM_029512	Ttpal	3.23639	1.97101	0.82829
NM_024180	Ormdl2	1.54568	1.50662	0.368051
NM_007383	Acads	1.88821	1.82133	0.68994
NM_133906	Zkscan1	3.07403	1.70886	0.578097
NM_012013	Figla	2.89655	2.233	1.10338
NM_025611	Cul7	3.7623	1.82133	0.691927
NM_146498	Olfr490	2.08876	1.313	0.184248
NM_009891	Chat	2.77359	1.373	0.24531
NM_177123	Spef2	2.60286	4.0654	2.93973
NR_045438	Mospd4	1.62341	3.22005	2.09794
NM_146130	Hnrnpa3	3.54	1.84427	0.722915
NM_172765	Zbtb44	4.10665	1.50662	0.387791
NM_008000	Fer	4.14837	4.16837	3.0511
NR_106103	Mir6546	4.50341	2.80477	1.69089
NR_126492	D030018L15Rik	2.00641	1.4565	0.346214
NM_009350	Adad1	2.33537	1.76669	0.660028
NM_001007596	Rtn1	2.27911	1.83564	0.735584
NM_010203	Fgf5	2.82758	2.89314	1.7954
NR_045332	E330023G01Rik	2.31356	1.683	0.585565
NM_001081263	Slc44a5	2.16096	3.9995	2.90282
NM_001039594	Lce3a	2.00641	1.76785	0.674719
NM_001204820	Myadml2	1.74157	1.72	0.630819
NM_021498	Pole3	3.47024	1.5508	0.462064
NM_001024841	Gm128	2.46062	2.34384	1.25795
NM_001040611	Peg10	2.93303	4.03561	2.9562
NR_033513	Gm6793	3.26	1.66023	0.58408
NM_017466	Ccrl2	1.74068	1.76785	0.69215
NM_001164708	Hspb2	2.82709	1.44025	0.367964
NR_045182	4932702P03Rik	1.88884	1.52968	0.460239
NM_001085548	Krtap4-9	3.72222	1.82804	0.765539
NM_001045543	Heatr9	1.69926	1.60983	0.552064
NM_026671	Lypd2	2.11872	2.7095	1.65332
NM_001283045	Abl1	2.6273	1.58316	0.529133
NR_040425	Rbakdn	2.40241	2.29727	1.24763
NM_173862	Fam83a	3.97229	2.746	1.70443
NM_001081323	Mphosph9	2.86825	1.72823	0.692071
NM_153679	Cpt1c	2.219	1.66675	0.630819
NM_199322	Dot1l	1.77675	1.45261	0.429409
NM_001159320	Cacnb1	3.5996	2.40528	1.38406
NM_021518	Rab2a	2.62072	2.01332	0.9931
NM_153556	Pms1	3.075	1.51801	0.504461
NM_010640	Klk1b11	3.16309	1.933	0.919831
NM_001162858	Nrip2	2.85654	1.74451	0.736101
NM_016690	Hnrnpdl	4.43386	2.00602	0.998783
NM_011935	Esrrg	3.637	1.743	0.738228
NM_172871	Klhl9	2.53439	1.14451	0.143114
