## Supplementary material for "Herpesvirus infection reduces Pol II occupancy of host promoters but spares viral promoters": Supp Table 2

### Sheet: Sheet1
Cloning primers
M4 in pLKO f	ACCTCCCAACCCCGACTCGAGGGCTGACGCTCTCCC
M4 in pLKO r	TGCTCACCATGGTACCACACTCATCTGACTT
M7-in-pLKO f	AAGGAGTGGGAATcgattatggcaaaccagga
M7-in-pLKO r	ACTCGGTCATGGTACCGTTGAGGGTTTTATA
LANA-in-pGL3 f	ctagcccgggctcgaggctagccagatgaac
LANA-in-pGL3 r	CCGGAATGCCAAGCTTCCATGGATGCTACCT
CMV in pGL3 f	ctagcccgggctcgaggacattgattattga
CMV in pGL3 r	CCGGAATGCCAAGCTTAGCTCTGCTTATATA
puro in pGL3 f	tTAACTATAACGGTCATGACCGAGTACAAG
puro in pGL3 r	CGCCCCGACTCTAGATCAGGCACCGGGCTT
qPCR primers
18s fwd	gtaacccgttgaaccccatt
18s rev	ccatccaatcggtagtagcg
luciferase fwd	agagatacgccctggttcct
luciferase rev	ccaacaccggcataaagaat
Gapdh hu ChIP f	TACTAGCGGTTTTACGGGCG
Gapdh hu ChIP r	TCGAACAGGAGGAGCAGAGACCGA
Rplp0 hu ChIP f	AGGACTCCATGTTCCCAAAG
Rplp0 hu ChIP r	CGCAGCCAATAGACAGGAG
M7 puro ChIP f	cggtgccaaatacaagacatt
Puro ChIP r (M7, M4, CMV)	GGCTTGTACTCGGTCATGGT
M4 puro ChIp f	TACGGCATCACCACATAGGA
Rplp0 ms ChIP f	aggacagtcgatggaaccag
Rplp0 ms ChIP r	cctcccacaacaaaacaacc
Fus ms ChIP f	cgcttctccacttggtacg
Fus ms ChIP r	tacCGTTTGAAGCCATGTCC
K1 ChIP f	ggcccttgtgtaaacctgtc
K1 ChIP r	aaatcactccagggcacaaa
mORF37 TSS f	tgttcaagctttcgttgtgc
mORF37 TSS r	agctcttgaacttggggtga
mORF37 middle f	ccctggacactgctttcaat
mORF37 middle r	gcctcacaggggtttttgta
mORF37 TTS f	ttggaatcagtgtgctgagg
mORF37 TTS r	cagaggggtcttcaaccaaa
mORF54 TSS f	GGACCCAAGACTTTACCAAGAA
mORF54 TSS r	GATCCAGGTCTGTGCCTTGT
mORF54 middle f	cggttcctgtcataacagatga
mORF54 middle r	ctggggtaaattctggagca
mORF54 TTS f	ggcgatacagcaaacagagg
mORF54 TTS r	gtcacccgaccaaatagcac
Ef1a-GFP ChIP f	tccactagcATGGCTTACCC
Ef1a-GFP ChIP r	TGGTGCAGATGAACTTCAGG
kLANA ChIP f (viral)	gcagacactgaaacgctgaa
kLANA ChIP r (viral)	gtttctcacgcccggattat
CMV ChIP f (viral + integrated)	TGACGTCAATGGGAGTTTGT
CMV ChIP r (viral)	GTAGCGCTAGCGGATCTGAC
